# Forebrain Shh overexpression improves cognitive function in a Down syndrome mouse model and euploid littermates

**DOI:** 10.1101/2021.01.18.427185

**Authors:** Feng J. Gao, Donna Klinedinst, Fabian-Xosé Fernandez, Bei Cheng, Alena Savonenko, Benjamin Devenney, Yicong Li, Dan Wu, Martin G. Pomper, Roger H. Reeves

## Abstract

People with Down syndrome (DS) have intellectual disability, early-onset dementia, and cerebellar hypoplasia. Trisomic cerebellar granule cell precursors from Ts65Dn, a mouse model of DS, had a deficit in mitogenic response to Sonic hedgehog (Shh) *in vitro*, and newborn Ts65Dn mice received a single subcutaneous injection of the Shh signaling agonist SAG had normalized cerebellar morphology and improved spatial learning and hippocampal synaptic plasticity at adult. However, cognitive effects of Shh overexpression *in vivo* and where SAG acts to improve cognitive outcomes of trisomy are unknown. Here, we created an inducible human Shh (hShh) knock-in mouse, TRE-bi-hShh-Zsgreen1 (TRE-hShh), expressing dually-lipidated Shh-Np in the presence of transactivator (tTA). Double transgenic mice, Camk2a-tTA;TRE-hShh (Camk2a-hShh) and Pcp2-tTA;TRE-hShh (Pcp2-hShh), increased Shh signaling in forebrain and cerebellum, respectively. Forebrain Shh overexpression normalized hyperactivity, and spatial learning and memory deficits in 3-month-old Ts65Dn, while Shh overexpression in cerebellum had no effect. Further, Camk2a-hShh delayed early-onset severe cognitive impairment in 7-month-old Ts65Dn and enhanced spatial cognition in euploid (Eu) and showed no effect on the longevity of Eu or Ts65Dn, and MRI demonstrated that Pcp2-hShh mitigated disproportionately small cerebellum in Ts65Dn. Finally, Ts65Dn at postnatal day 6 had reduced Gli1 levels in hippocampus and cerebellum, which could be at least partially rescued by Camk2a-hShh and Pcp2-hShh, respectively. Our findings suggest restoration of impaired Shh signaling in forebrain from the perinatal and early postnatal period improves cognitive function.
