## Supplementary material for "Forebrain Shh overexpression improves cognitive function in a Down syndrome mouse model and euploid littermates": Table S1

### Sheet: Sheet1
Table S1 Strategy to test Camk2a-rtTA;TRE-LacZ and Pcp2-rtTA;TRE-LacZ mice
Breeding pairs	Experimental mice	Administration Method	Doxycycline Concentration (5 groups)	Dose	Time (2 groups)	Results
SJL.TRE-LacZ (homozygous) X B6.Camk2a rtTA(heterozygous)	TRE-LacZ and Camk2a-rtTA;TRE-LacZ	Drinking water and/or food diets	1. No Dox, 2. 2mg/ml in drinking water, 3. 3.5 mg/ml in drinking water, 4. 625mg/kg food diets, 5. 3.5 mg/ml in drinking water + 625mg/kg food diets	ad libitum	1. E0-P30 2. P0-P30	Figure1(n>5 per each group)
SJL.TRE-LacZ (homozygous) X B6.Pcp2- rtTA(heterozygous)	TRE-LacZ and Pcp2-rtTA;TRE-LacZ	Drinking water and/or food diets	1. No Dox, 2. 2mg/ml in drinking water, 3. 3.5 mg/ml in drinking water, 4. 625mg/kg food diets, 5. 3.5 mg/ml in drinking water + 625mg/kg food diets	ad libitum	1. E0-P30 2. P0-P30	Figure1(n>5 per each group)
