## Supplementary material for "Forebrain Shh overexpression improves cognitive function in a Down syndrome mouse model and euploid littermates": Table S2

### Sheet: Sheet1
Table S2 Experimental animal information
Figure	Experiment	Background	Age	Experimental mice	Gender	Sample size
Figure 1H	X-gal staining of Camk2a-rtTA;TRE-LacZ and TRE-LacZ mice with or without Dox treatment	SJL;B6(50%;50%)	P30	TRE-LacZ and Camk2a-rtTA;TRE-LacZ with Dox treatment duration "E0-P30" or "P0-P30" with 5 different doses (1. No Dox, 2. 2mg/ml in drinking water, 3. 3.5 mg/ml in drinking water, 4. 625mg/kg food diets, 5. 3.5 mg/ml in drinking water + 625mg/kg food diets)	Both females and males	n≥5 per group
Figure 1I	X-gal staining of Pcp2-rtTA;TRE-LacZ and TRE-LacZ mice with or without Dox treatment	SJL;B6(50%;50%)	P30	TRE-LacZ and Camk2a-rtTA;TRE-LacZ with Dox treatment duration "E0-P30" or "P0-P30" with 5 different doses (1. No Dox, 2. 2mg/ml in drinking water, 3. 3.5 mg/ml in drinking water, 4. 625mg/kg food diets, 5. 3.5 mg/ml in drinking water + 625mg/kg food diets)	Both females and males	n≥5 per group
Figure 1J	X-gal staining of Camk2a-tTA;TRE-LacZ mice without Dox treatment	SJL;B6(50%;50%)	P30	TRE-LacZ and Camk2a-rtTA;TRE-LacZ without Dox treatment	Both females and males	n≥3 per group
Figure 1K	X-gal staining of Pcp2-tTA;TRE-LacZ and TRE-LacZ mice without Dox treatment	SJL;B6(50%;50%)	P30	TRE-LacZ and Pcp2-tTA;TRE-LacZ without Dox treatment	Both females and males	n≥3 per group
Figure 2D-F	Immunostaining analysis of Camk2a-hShh and TRE-hShh mice	B6 congenic	2-month-old	TRE-hShh and Camk2a-hShh	Both females and males	n≥3 per group
Figure 2G	FACS of dissociated neurons from cerebral cortex, hippocampus or cerebellum of TRE-hShh and Camk2a-hShh mice	B6 congenic	2-month-old	TRE-hShh and Camk2a-hShh	males	N=2 per group
Figure 2H	Taqman RT-PCR of key Shh signaling transcripts in cortex, hippocampus, and cerebellum from TRE-hShh and Camk2a-hShh mice	B6 congenic	2-month-old	TRE-hShh and Camk2a-hShh	males	N=5 per group
Figure 3A	X-gal staining of Pcp2-tTA;TRE-LacZ and TRE-LacZ mice during postnatal development	SJL;B6(50%;50%)	P0, P6, or P14	TRE-LacZ and Pcp2-tTA;TRE-LacZ without Dox treatment	Both females and males	n≥2 per group
Figure 3B-D	Immunostaining analysis of Pcp2-hShh and TRE-hShh mice	B6 congenic	2-month-old	TRE-hShh and Pcp2-hShh	Both females and males	n≥3 per group
Figure 3E	FACS of dissociated neurons from cerebral cortex, hippocampus or cerebellum of TRE-hShh and Pcp2-hShh	B6 congenic	2-month-old	TRE-hShh and Pcp2-hShh	males	N=2 per group
Figure 3F	Taqman RT-PCR of key Shh signaling transcripts in cortex, hippocampus, and cerebellum from TRE-hShh and Pcp2-hShh mice	B6 congenic	2-month-old	TRE-hShh and Pcp2-hShh	males	N=5 per group
Figure 3G	X-gal staining of P6 Littermates of TRE-LacZ, Camk2a-tTA;TRE-LacZ, Pcp2-tTA;TRE-LacZ, and Camk2a-tTA;Pcp2-tTA;TRE-LacZ	SJL;B6(50%;50%)	P6	TRE-LacZ, Camk2a-tTA;TRE-LacZ, Pcp2-tTA;TRE-LacZ, and Camk2a-tTA;Pcp2-tTA;TRE-LacZ	Both females and males	n≥2 per group
Figure 4B	Body weight of the forebrain and cerebellum cohort at 3-month-old	B6 congenic	3-month-old	The forebrain cohort (Eu;TRE-hShh , Eu;Camk2a-hShh, Ts65Dn;TRE-hShh, and Ts65Dn;Camk2a-hShh), and the cerebellum-cohort (Eu;TRE-hShh , Eu;Pcp2-hShh, Ts65Dn;TRE-hShh, and Ts65Dn;Pcp2-hShh)	males	n≥12 per group in The forebrain cohort, n≥14 per group in The forebrain cohort,
Figure 4C-D	Open field tests of the forebrain and cerebellum cohort at 3-month-old	B6 congenic	3-month-old	The forebrain cohort (Eu;TRE-hShh , Eu;Camk2a-hShh, Ts65Dn;TRE-hShh, and Ts65Dn;Camk2a-hShh), and the cerebellum-cohort (Eu;TRE-hShh , Eu;Pcp2-hShh, Ts65Dn;TRE-hShh, and Ts65Dn;Pcp2-hShh)	males	n≥14 per group in The forebrain cohort, n≥18 per group in The forebrain cohort,
Figure 5	MWM of the forebrain and cerebellum cohort at 3-month-old	B6 congenic	3-month-old	The forebrain cohort (Eu;TRE-hShh , Eu;Camk2a-hShh, Ts65Dn;TRE-hShh, and Ts65Dn;Camk2a-hShh), and the cerebellum-cohort (Eu;TRE-hShh , Eu;Pcp2-hShh, Ts65Dn;TRE-hShh, and Ts65Dn;Pcp2-hShh)	males	n≥13 per group in The forebrain cohort, n≥18 per group in The forebrain cohort,
Figure 6A-B	RRWM of the forebrain cohort at 3-month-old	B6 congenic	3-month-old	The forebrain cohort (Eu;TRE-hShh , Eu;Camk2a-hShh, Ts65Dn;TRE-hShh, and Ts65Dn;Camk2a-hShh)	males	n≥10 per group
Figure 6C	The forebrain cohort were re-tested in MWM at 7-month-old	B6 congenic	7-month-old	The forebrain cohort (Eu;TRE-hShh , Eu;Camk2a-hShh, Ts65Dn;TRE-hShh, and Ts65Dn;Camk2a-hShh)	males	n≥10 per group
Figure 6D	Survival analysis of the forebrain cohort for 600 days.	B6 congenic	up to 600 days old	The forebrain cohort (Eu;TRE-hShh , Eu;Camk2a-hShh, Ts65Dn;TRE-hShh, and Ts65Dn;Camk2a-hShh)	males	n≥14 per group
Figure 6E-G	MRI of the cerebellum cohort at 14-month-old	B6 congenic	14-month-old	The cerebellum-cohort (Eu;TRE-hShh , Eu;Pcp2-hShh, Ts65Dn;TRE-hShh, and Ts65Dn;Pcp2-hShh)	males	n=8 per group
Figure 7A-C	X-gal staining of Gli1-LacZ mice during postnatal development	B6 congenic	P6, P21, or P90	WT and Gli1-LacZ	males and females	n≥3 per group
Figure 7D	X-gal staining of P6 Eu;Gli1-LacZ and Ts65Dn;Gli1-LacZ	B6 congenic	P6	Eu;Gli1-LacZ and Ts65Dn;Gli1-LacZ	males	n=3 per group
Figure 7E	Beta-Glo assay of P6 hippocampus and cerebellum of Eu;Gli1-LacZ and Ts65Dn;Gli1-LacZ	B6 congenic	P6	Eu;Gli1-LacZ and Ts65Dn;Gli1-LacZ	males	n=4 per group
Figure 7F	Beta-Glo assay of P6 hippocampus of “TRE-hShh;Gli1-LacZ and Camk2a-hShh;Gli1-LacZ” and P6 cerebellum of “TRE-hShh;Gli1-LacZ and Pcp2-hShh;Gli1-LacZ” .	B6 congenic	P6	TRE-hShh;Gli1-LacZ, Camk2a-hShh;Gli1-LacZ, TRE-hShh;Gli1-LacZ, and Pcp2-hShh;Gli1-LacZ	males	n=5 per group
