## Supplementary material for "Forebrain Shh overexpression improves cognitive function in a Down syndrome mouse model and euploid littermates": Table S3

### Sheet: Sheet1
Table S3 Oligonucleotides
Oligonucleotides	Sequence	SOURCE	IDENTIFIER
SHH-halfRV	ATCTCACTAGCTGGACTTGACCGCCATG	This paper	N/A
SHH-Bam2	GATAAGGATCCCACCATGCTGCTGCTGGC	This paper	N/A
RI-R_Zs	CTGGAGAATTCACCATGGCCCAGTCC	This paper	N/A
ClaI-F_Zs2	GAGAAAATCGATTCCCCGAAAAGTGCCACCTGAC	This paper	N/A
Tsh5prF	CTGGACTGAGAATAGGCCCAA	This paper	N/A
Tsh5prR	TAAAGACATGCTCACCCGAG	This paper	N/A
Tsh3prF2	GCAGCAGAGAACTCCCAGAA	This paper	N/A
Tsh3prR3	TGAAAACACAAATGGCGTGT	This paper	N/A
RI-F_SHH	TGCGGTACTTCATGGTCATC	This paper	N/A
Not1-R_SHH	TGATAGTTGCGGCCGCGTCAGTGAGCGAGGAAGCTC	This paper	N/A
SSL	N/A	Applied StemCell	AST-2006
SSR	N/A	Applied StemCell	AST-2006
human SHH Taqman primers	N/A	ThermoFisher	Hs00179843_m1
mouse Shh Taqman primers	N/A	ThermoFisher	Mm00436527_m1
mouse Ptch1 Taqman primers	N/A	ThermoFisher	Mm00436026_m1
mouse Smo Taqman primers	N/A	ThermoFisher	Mm01162710_m1
mouse Gli1 Taqman primers	N/A	ThermoFisher	Mm00494645_m1
mouse Actb Taqman primers	N/A	ThermoFisher	Mm00607939_s1
Mouse Gapdh Taqman primers	N/A	ThermoFisher	Mm99999915_g1
TRE-LacZ F1	GGCGTGTACGGTGGGAGG	This paper	N/A
TRE-LacZ R1	CGGGATCCCCCATGCTCCCC	This paper	N/A
1179 bGal	GTTTCATCTGTGGTGCAACG	This paper	N/A
bGal 4655	GGATATCCTGCACCATCGTC	This paper	N/A
rtTA and tTA F	CGCTGTGGGGCATTTTACTTTAG	This paper	N/A
rtTA and tTA R	CATGTCCAGATCGAAATCGTC	This paper	N/A
Camk2a-rtTA F	CGCAATGGAGCAAAAGTACA	This paper	N/A
Camk2a-rtTA R	GCATATGGGCCGAATAAGAA	This paper	N/A
Pcp2-rtTA F	GCCCTTGGAATTGACGAGTACG	This paper	N/A
Pcp2-rtTA R	TCTTTGTTGCTAGTGCCAAGTG	This paper	N/A
Cam2a-tTA F (targeting Camk2a)	GACCTGGATGCTGACGAAGG	This paper	N/A
Camk2a-tTA R (targeting tTA)	GCAGCTCTAATGCGCTGT	This paper	N/A
Pcp2-tTA F (targeting Pcp2)	AGCCCTTGGTATCCTCCTGA	This paper	N/A
Pcp2-tTA R (targeting tTA)	CTACACCTAGCTTCTGGGCG	This paper	N/A
ZS306 F	GTCAGGTGCCACTTCTGGTT	This paper	N/A
ZS306 R	CTGCATGTACCACGAGTCCA	This paper	N/A
TRE3G F1	TACACGCCACCTCGACATAC	This paper	N/A
TRE3G R1	GTGTTGTGGAATTGCTCCAG	This paper	N/A
SSL-Rosa11	CGAGGCGGATCACAAGCAATA	This paper	N/A
Rosa10	CTCTGCTGCCTCCTGGCTTCT	This paper	N/A
C17F	GTGGCAAGAGACTCAAATTCAAC	This paper	N/A
C16R	TGGCTTATTATTATCAGGGCATTT	This paper	N/A
IMR5	AAAGTCGCTCTGAGTTGTT	This paper	N/A
IMR6	GGAGCGGGAGAAATGGATA	This paper	N/A
Gli1-lacZ Common F	GGGATCTGTGCCTGAAACTG	This paper	N/A
Gli1-lacZ Mutant R	TCTGCCAGTTTGAGGGGACGAC	This paper	N/A
Gli1-lacZ WT R	AGGTGAGACGACTGCCAAGT	This paper	N/A
