## Supplementary material for "Forebrain Shh overexpression improves cognitive function in a Down syndrome mouse model and euploid littermates": Table S4

### Sheet: Sheet1
Table S4. Measurements from MRI of the cerebellum cohort
Genotype	Mouse ID	Whole brain (mm3)	Cerebellum (mm3)	Cerebellum/whole brain (%)
Eu;TRE-hShh	713	602	80.4819	0.133691
Eu;TRE-hShh	776	530	65.7742	0.124102
Eu;TRE-hShh	7124	579	72.7319	0.125616
Eu;TRE-hShh	7144	525	60.1946	0.114656
Eu;TRE-hShh	732	555	73.481	0.130997
Eu;TRE-hShh	752	580	74.0063	0.126393
Eu;TRE-hShh	831	517	62.8572	0.120452
Eu;TRE-hShh	7133	587	75.3472	0.1248
Eu;Pcp2-hShh	743	466	65.5271	0.140616
Eu;Pcp2-hShh	765	558	73.7161	0.132108
Eu;Pcp2-hShh	777	576	73.5955	0.12777
Eu;Pcp2-hShh	7123	576	73.9893	0.128454
Eu;Pcp2-hShh	7143	560	70.2551	0.125456
Eu;Pcp2-hShh	821	545	68.5815	0.125838
Eu;Pcp2-hShh	833	553	73.1545	0.132287
Eu;Pcp2-hShh	7137	558	71.1233	0.127461
Ts65Dn;TRE-hShh	711	561	66.728	0.118945
Ts65Dn;TRE-hShh	741	610	71.7686	0.117653
Ts65Dn;TRE-hShh	760	622	74.7751	0.120217
Ts65Dn;TRE-hShh	7141	548	60.1187	0.109706
Ts65Dn;TRE-hShh	730	581	70.9958	0.122196
Ts65Dn;TRE-hShh	750	611	72.3818	0.118465
Ts65Dn;TRE-hShh	814	526	60.9421	0.11586
Ts65Dn;TRE-hShh	7135	586	65.5298	0.111826
Ts65Dn;Pcp2-hShh	712	563	68.0447	0.120861
Ts65Dn;Pcp2-hShh	761	607	76.261	0.125636
Ts65Dn;Pcp2-hShh	772	629	77.2478	0.12281
Ts65Dn;Pcp2-hShh	7120	551	66.4355	0.120573
Ts65Dn;Pcp2-hShh	7140	547	63.0342	0.115236
Ts65Dn;Pcp2-hShh	731	598	74.6165	0.124777
Ts65Dn;Pcp2-hShh	751	593	65.178	0.1199
Ts65Dn;Pcp2-hShh	832	573	68.0342	0.118733
